# PSD-95 drives binocular vision maturation critical for predation

**DOI:** 10.1101/2025.10.22.683936

**Authors:** Subhodeep Bhattacharya, Livia J.F. Wilod Versprille, Jonathan Ho, Xiaojie Huang, Cornelia Schöne, Oliver M. Schlüter, Siegrid Löwel

## Abstract

Postsynaptic density protein 95 (PSD-95) is a signalling scaffold within the postsynaptic density of excitatory synapses which drives silent synapse maturation during critical periods (CP). Binocularity develops during visual CPs and matures before its closure. Despite lifelong critical period plasticity, PSD-95 knock-out (KO) mice were reported with only subtle sensory phenotypes as adults. To assess PSD-95’s role in ethologically relevant binocular visual processing, we compared prey capture behaviour in PSD-95 KO and wild-type (WT) mice. KO mice were profoundly impaired in diverse epochs of predatory behaviour, but exhibited improved prey localisation under monocular conditions, reminiscent of impaired binocular integration. This was confirmed in an orientation discrimination task, where KO mice were impaired binocularly but performed monocularly like WT mice. Furthermore, binocular orientation discrimination was impaired after knocking down PSD-95 in primary visual cortex (V1), while a superior colliculus-specific knock-down had no effect. These results support an essential role of PSD-95 in binocular behaviour, which becomes evident under ethologically demanding behaviours.
