## Supplemental Table 1 for "PSD-95 drives binocular vision maturation critical for predation"

### Sheet: Sheet1
Table S1: Prey capture test days (light trials) - Linear mixed effects analysis outputs
Parameter	Parameter R2	Variable	Estimate	SE	T value	χ2	p(>χ2)	Estimated marginal means
Capture time	0.42							Comparison	DF	T score	p value
		mouse ID (random factor)	95.367	10.57	9.023
		genotype	-69.08	12.214	-5.656	19.945	<0.0001	WTbino - KObino	27	5.647	<0.0001
		visual condition	-29.361	9.211	-3.188	0.974	0.324	WTmono - KOmono	23.7	2.06	0.067
		trial sequence	-5.127	1.289	-3.978	15.826	<0.0001	WTbino - WTmono	106.3	1.721	0.088
		genotype*visual condition	44.796	12.822	3.494	12.206	0.0004	KObino - KOmono	107.2	3.185	0.004
Capture time (baseline immobility subtracted)	0.48
		mouse ID (random factor)	78.964	7.783	10.145
		genotype	-56.677	9.082	-6.24	23.286	<0.0001	WTbino - KObino	25.5	6.232	<0.0001
		visual condition	-23.484	6.599	-3.559	0.924	0.336	WTmono - KOmono	22.5	2.23	0.037
		trial sequence	-3.977	0.927	-4.291	18.409	<0.0001	WTbino - WTmono	106.2	2.12	0.037
		genotype*visual condition	37.084	9.185	4.038	16.302	<0.0001	KObino - KOmono	107.1	3.556	0.001
Time to 1st approach	0.1
		mouse ID (random factor)	7.599	2.131	3.566
		genotype	-6.857	2.407	-2.849	1.951	0.162	WTbino - KObino	42.9	2.83	0.02
		visual condition	-5.688	2.165	-2.628	1.283	0.257	WTmono - KOmono	34	0.594	0.556
		trial sequence	0.177	0.295	0.6	0.36	0.549	WTbino - WTmono	103	1.096	0.368
		genotype*visual condition	8.159	3.119	2.616	6.842	0.009	KObino - KOmono	102	2.623	0.02
Time to 1st approach (baseline immobility subtracted)	0.11
		mouse ID (random factor)	5.909	1.559	3.791
		genotype	-5.217	1.758	-2.968	1.567	0.211	WTbino - KObino	43.6	2.951	0.013
		visual condition	-4.444	1.59	-2.794	1.162	0.281	WTmono - KOmono	34.6	0.913	0.368
		trial sequence	0.183	0.216	0.847	0.718	0.397	WTbino - WTmono	103	1.347	0.24
		genotype*visual condition	6.677	2.292	2.914	8.489	0.004	KObino - KOmono	102	2.789	0.013
approach frequency (approaches/second)	0.21
		mouse ID (random factor)	0.142	0.023	6.004
		genotype	0.12	0.027	4.498	20.0866	<0.0001	WTbino - KObino	43.6	4.473	0.0002
		visual condition	-0.002	0.024	-0.099	3.951	0.047	WTmono - KOmono	34.6	2.177	0.048
		trial sequence	0.003	0.003	0.911	0.83	0.362	WTbino - WTmono	103	2.765	0.014
		genotype*visual condition	-0.067	0.035	-1.93	3.727	0.054	KObino - KOmono	102	0.099	0.921
p(contact|approach)	0.2
		mouse ID (random factor)	0.494	0.069	7.161
		genotype	0.281	0.079	3.565	15.718	<0.0001	WTbino - KObino	38	3.547	0.004
		visual condition	0.002	0.068	0.025	0.834	0.361	WTmono - KOmono	30.2	2.556	0.032
		trial sequence	0.02	0.009	2.175	4.731	0.03	WTbino - WTmono	102.7	1.344	0.243
		genotype*visual condition	-0.097	0.098	-0.989	0.979	0.322	KObino - KOmono	101.5	0.025	0.98
p(capture | contact)	0.55
		mouse ID (random factor)	0.081	0.071	1.14
		genotype	0.37	0.89	4.162	11.636	0.0006	WTbino - KObino	18.5	4.16	0.002
		visual condition	0.033	0.048	0.696	2.659	0.103	WTmono - KOmono	17.1	2.28	0.048
		trial sequence	0.019	0.007	2.813	7.913	0.005	WTbino - WTmono	105.2	2.97	0.007
		genotype*visual condition	-0.172	0.067	-2.583	6.67	0.0098	KObino - KOmono	105.5	0.695	0.488
Mean contact duration	0.32
		mouse ID (random factor)	1.603	0.389	4.12
		genotype	-1.008	0.46	-2.194	2.933	0.087	WTbino - KObino	3.8	2.191	0.077
		visual condition	-0.774	0.318	-2.436	4.169	0.041	WTmono - KOmono	106.9	0.862	0.531
		trial sequence	0.111	0.045	2.486	6.179	0.013	WTbino - WTmono	106.2	0.486	0.628
		genotype*visual condition	0.624	0.442	1.411	1.99	0.158	KObino - KOmono	106.9	2.434	0.066
Total contact duration	0.64
		mouse ID (random factor)	15.268	1.658	9.209
		genotype	-11.465	2.072	-5.532	16.237	<0.0001	WTbino - KObino	18.1	5.53	0.0001
		visual condition	-6.385	1.083	-5.894	13.21	0.0003	WTmono - KOmono	16.9	2.16	0.061
		trial sequence	-0.412	0.155	-2.659	7.073	0.008	WTbino - WTmono	106.5	5.892	<0.0001
		genotype*visual condition	7.065	1.507	4.69	21.988	<0.0001	KObino - KOmono	106.1	0.646	0.52
Baseline immobility	0.33
		mouse ID (random factor)	13.259	2.044	6.486
		genotype	-7.888	2.381	-3.313	10.466	0.001	WTbino - KObino	25.8	3.309	0.011
		visual condition	-0.478	1.743	-0.274	0.535	0.465	WTmono - KOmono	22.8	2.269	0.066
		trial sequence	-0.892	0.245	-3.644	13.277	0.0003	WTbino - WTmono	106.2	1.289	0.269
		genotype*visual condition	2.666	2.427	1.099	1.207	0.272	KObino - KOmono	107.1	0.274	0.785
Arrests during approach	0.11
		mouse ID (random factor)	1.745	0.689	2.532
		genotype	0.31	0.799	0.388	0.256	0.613	WTbino - KObino	34	0.386	0.702
		visual condition	0.509	0.653	0.779	0.002	0.962	WTmono - KOmono	27.2	1.082	0.585
		trial sequence	0.151	0.091	1.655	2.739	0.098	WTbino - WTmono	102.5	0.88	0.585
		genotype*visual condition	-1.108	0.941	-1.177	1.384	0.239	KObino - KOmono	101.1	0.778	0.585
Baseline distance tr.	0.53
		mouse ID (random factor)	467.641	38.46	12.159
		genotype	-305.251	46.67	-6.541	25.375	<0.0001	WTbino - KObino	24.8	6.52	<0.0001
		visual condition	-114.614	31.748	-3.61	0.887	0.346	WTmono - KOmono	20.6	2.52	0.02
		trial sequence	-19.615	4.544	-4.317	18.633	<0.0001	WTbino - WTmono	102	2.4	0.02
		genotype*visual condition	194.416	45.832	4.242	17.994	<0.0001	KObino - KOmono	100.2	3.61	0.001
Approach distance tr.	0.18
		mouse ID (random factor)	159.383	14.803	10.767
		genotype	-71.849	16.591	-4.331	18.084	<0.0001	WTbino - KObino	46.4	4.305	0.0003
		visual condition	-3.634	15.348	-0.237	2.444	0.118	WTmono - KOmono	36.8	1.875	0.092
		trial sequence	-4.387	2.067	-2.123	4.505	0.034	WTbino - WTmono	103.1	2.501	0.028
		genotype*visual condition	43.624	22.113	1.973	3.892	0.049	KObino - KOmono	102.3	0.236	0.814
Baseline speed	0.42
		mouse ID (random factor)	5.745	1.709	3.361
		genotype	4.765	2.163	2.203	3.743	0.053	WTbino - KObino	19.4	2.236	0.149
		visual condition	1.054	1.172	0.899	0.055	0.814	WTmono - KOmono	16.9	1.546	0.281
		trial sequence	0.259	0.17	1.519	2.307	0.129	WTbino - WTmono	101.3	0.595	0.553
		genotype*visual condition	-1.792	1.695	-1.057	1.118	0.29	KObino - KOmono	99.6	0.773	0.553
Approach speed	0.48
		mouse ID (random factor)	14.268	1.531	9.318
		genotype	5.295	1.91	2.773	14.059	0.0002	WTbino - KObino	21.1	2.766	0.023
		visual condition	-0.485	1.131	-0.429	0.175	0.675	WTmono - KOmono	18	3.862	0.005
		trial sequence	0.185	0.164	1.129	1.274	0.259	WTbino - WTmono	101.6	1.054	0.392
		genotype*visual condition	1.734	1.634	1.061	1.126	0.289	KObino - KOmono	99.8	0.429	0.669
Abs. prey azimuth	0.05
		genotype	-0.189	3.581	-0.053	5.941	0.015	WTbino - KObino	74.1	0.052	0.958
		visual condition	3.379	2.562	1.319	8.626	0.003	WTmono - KOmono	43.2	3.14	0.006
		trial sequence	-0.346	0.394	-0.877	0.769	0.38	WTbino - WTmono	424.3	3.297	0.004
		genotype*visual condition	9.139	4.553	2.007	4.028	0.045	KObino - KOmono	428.7	1.312	0.254
