## Supplemental Table 2 for "PSD-95 drives binocular vision maturation critical for predation"

### Sheet: Sheet1
Table S2: Prey capture test days (dark trials) - Linear mixed effects analysis outputs
Parameter	Parameter R2	Variable	Estimate	SE	T value	χ2	p(>χ2)	Estimated marginal means (multiple comparisons)
Capture time	0.42							Comparison	DF	T score	p value
		mouse ID (random factor)	113.471	24.51	4.63
		genotype	-21.584	29.412	-0.734	2.408	0.121	WTbino - KObino	19.7	0.722	0.639
		visual condition	33.36	22.884	1.458	1.641	0.2	WTmono - KOmono	14.8	1.716	0.312
		trial sequence	-7.954	2.928	-2.717	7.381	0.007	WTbino - WTmono	67.4	0.348	0.729
		genotype*visual condition	-25.452	32.162	-0.791	0.626	0.429	KObino - KOmono	67.3	1.436	0.312
Time to 1st approach	0.18
		mouse ID (random factor)	4.333	2.906	1.491
		genotype	0.395	3.514	0.112	0.311	0.577	WTbino - KObino	21.1	0.11	0.913
		visual condition	3.836	2.748	1.396	1.303	0.254	WTmono - KOmono	14.9	0.902	0.763
		trial sequence	-0.387	0.357	-1.084	1.176	0.278	WTbino - WTmono	66.5	0.198	0.913
		genotype*visual condition	-3.281	3.922	-0.837	0.7	0.403	KObino - KOmono	66.3	1.374	0.696
approach frequency (approaches/second)	0.42
		mouse ID (random factor)	0.084	0.056	1.492
		genotype	-0.042	0.071	-0.589	0.238	0.626	WTbino - KObino	17.2	0.584	0.567
		visual condition	-0.048	0.046	-1.047	0.195	0.659	WTmono - KOmono	13.1	1.23	0.408
		trial sequence	0.019	0.006	3.175	10.081	0.001	WTbino - WTmono	63.8	1.634	0.408
		genotype*visual condition	0.124	0.065	1.896	3.594	0.058	KObino - KOmono	65	1.032	0.408
p(contact | approach)	0.39
		mouse ID (random factor)	0.329	0.113	2.913
		genotype	-0.078	0.142	-0.547	0.492	0.483	WTbino - KObino	17.2	0.542	0.807
		visual condition	0.035	0.092	0.379	0.2	0.654	WTmono - KOmono	13.1	0.67	0.807
		trial sequence	0.031	0.012	2.6	6.762	0.009	WTbino - WTmono	63.8	0.245	0.807
		genotype*visual condition	-0.012	0.131	-0.093	0.009	0.926	KObino - KOmono	65	0.374	0.807
p(capture | contact)	0.39
		mouse ID (random factor)	0.116	0.114	1.021
		genotype	0.123	0.143	0.862	0.71	0.399	WTbino - KObino	16.2	0.856	0.586
		visual condition	0.084	0.092	0.911	1.079	0.299	WTmono - KOmono	13.1	0.65	0.586
		trial sequence	0.017	0.012	1.426	2.032	0.154	WTbino - WTmono	64.7	0.547	0.586
		genotype*visual condition	-0.034	0.129	-0.266	0.071	0.79	KObino - KOmono	65.9	0.899	0.586
Mean contact duration	0.17
		mouse ID (random factor)	1.832	0.717	2.554
		genotype	-1.716	0.835	-2.055	0.054	0.817	WTbino - KObino	21.8	1.999	0.1
		visual condition	-1.339	0.729	-1.837	0.04	0.841	WTmono - KOmono	16.8	1.418	0.174
		trial sequence	0.155	0.092	1.682	2.83	0.093	WTbino - WTmono	68	2.008	0.1
		genotype*visual condition	2.796	1.025	2.728	7.444	0.006	KObino - KOmono	67.7	1.81	0.1
Total contact duration	0.16
		mouse ID (random factor)	13.84	3.039	4.555
		genotype	-7.338	3.518	-2.086	6.051	0.014	WTbino - KObino	22.1	2.024	0.221
		visual condition	0.702	3.14	0.224	0.7	0.403	WTmono - KOmono	17.3	1.622	0.246
		trial sequence	-0.188	0.394	-0.477	0.227	0.634	WTbino - WTmono	67.9	0.913	0.486
		genotype*visual condition	2.15	4.413	0.487	0.238	0.626	KObino - KOmono	67.7	0.22	0.826
Baseline immobility	0.19
		mouse ID (random factor)	4.136	1.179	3.509
		genotype	-2.988	1.211	-2.446	1.035	0.309	WTbino - KObino	20.1	2.396	0.053
		visual condition	-0.703	1.063	-0.661	2.788	0.095	WTmono - KOmono	19	0.749	0.517
		trial sequence	0.049	0.14	0.352	0.124	0.725	WTbino - WTmono	68	2.91	0.02
		genotype*visual condition	3.849	1.509	2.551	6.509	0.011	KObino - KOmono	67.7	0.652	0.517
Arrests during approach	0.12
		mouse ID (random factor)	2.366	0.801	2.953
		genotype	-0.498	0.949	-0.524	0.002	0.969	WTbino - KObino	22.7	0.51	0.948
		visual condition	-0.86	0.806	-1.067	0.639	0.424	WTmono - KOmono	16.3	0.377	0.948
		trial sequence	0.185	0.104	1.783	3.179	0.075	WTbino - WTmono	67	0.051	0.96
		genotype*visual condition	0.818	1.15	0.711	0.505	0.477	KObino - KOmono	66.6	1.051	0.948
Baseline distance tr.	0.4
		mouse ID (random factor)	906.848	116.107	7.81
		genotype	-389.249	122.304	-3.183	17.675	<0.0001	WTbino - KObino	20.8	3.104	0.011
		visual condition	-34.617	100.514	-0.344	0.195	0.659	WTmono - KOmono	17.6	3.376	0.011
		trial sequence	-48.273	13.885	-3.477	12.087	0.0005	WTbino - WTmono	65.5	0.339	0.79
		genotype*visual condition	6.265	145.404	0.043	0.0019	0.966	KObino - KOmono	65.9	0.267	0.79
Approach distance tr.	0.33
		mouse ID (random factor)	503.436	65.007	7.744
		genotype	-175.318	66.323	-2.643	16.586	<0.0001	WTbino - KObino	21.5	2.563	0.036
		visual condition	6.632	57.564	0.115	0.062	0.803	WTmono - KOmono	19.3	3.429	0.011
		trial sequence	-27.371	7.98	-3.43	11.765	0.0006	WTbino - WTmono	65.6	0.114	0.91
		genotype*visual condition	-34.569	83.191	-0.416	0.173	0.678	KObino - KOmono	66	0.46	0.862
Baseline speed	0.25
		mouse ID (random factor)	7.792	2.078	3.749
		genotype	4.236	2.287	1.852	1.873	0.171	WTbino - KObino	19.5	1.82	0.168
		visual condition	-0.355	1.728	-0.205	2.332	0.127	WTmono - KOmono	15.7	0.509	0.824
		trial sequence	0.106	0.237	0.445	0.199	0.656	WTbino - WTmono	65.2	1.922	0.168
		genotype*visual condition	-3.145	2.5	-1.258	1.583	0.208	KObino - KOmono	65.2	0.202	0.84
Approach speed	0.54
		mouse ID (random factor)	13.524	1.663	8.131
		genotype	1.786	2.181	0.819	0.638	0.425	WTbino - KObino	14.2	0.816	0.512
		visual condition	1.317	1.139	1.156	2.036	0.154	WTmono - KOmono	12	0.676	0.512
		trial sequence	0.058	0.148	0.391	0.153	0.696	WTbino - WTmono	61.1	0.842	0.512
		genotype*visual condition	-0.361	1.613	-0.224	0.05	0.823	KObino - KOmono	63	1.143	0.512
Abs. prey azimuth	0.14
		mouse ID (random factor)	503.436	65.007	7.744
		genotype	-175.318	66.323	-2.643	16.586	<0.0001	WTbino - KObino	15.2	0.937	0.727
		visual condition	6.632	57.564	0.115	0.062	0.803	WTmono - KOmono	12.1	0.228	0.966
		trial sequence	-27.371	7.98	-3.43	11.765	0.0006	WTbino - WTmono	422.7	1.193	0.727
		genotype*visual condition	-34.569	83.191	-0.416	0.173	0.678	KObino - KOmono	393.9	0.043	0.966
